# High prevalence of KPC-3 in carbapenem-resistant *Pseudomonas aeruginosa* across multiple clonal lineages in China

**DOI:** 10.64898/2026.08.11.744309

**Authors:** Shanshan Wang, Meilan Li, Zhixuan Chen, Lan Chen, Xingbei Weng, Liang Chen, Bingjie Wang

**Author notes:** These authors contributed equally to this work and share first authorship (Shanshan Wang, Meilan Li). Corresponding author at: Department of Clinical Laboratory Medicine, Shanghai Pulmonary Hospital, Tongji University School of Medicine, Shanghai, 200433, China. **E-mail address** (Xingbei Weng); (Liang Chen); (Bingjie Wang).

## Abstract

**Background:** The epidemiology of *Klebsiella pneumoniae* carbapenemase (KPC)-producing *Pseudomonas aeruginosa* is rapidly evolving in China. While *bla*_KPC-2_ remains the predominant KPC variant in *P. aeruginosa*, *bla*_KPC-3_ has rarely been documented in this pathogen. This study investigated the molecular epidemiology, resistance and virulence characteristics, and plasmid features of *bla*_KPC-3_-producing CRPA isolates collected from a tertiary hospital in eastern China.

**Methods:** A total of 65 non-duplicate CRPA isolates collected in 2023 were subjected to whole-genome sequencing. Antimicrobial susceptibility testing, phylogenetic analysis, plasmid characterization, conjugation experiments, and virulence assays were performed.

**Results:** Among the 65 CRPA isolates, 37 (56.9%) carried *bla*_KPC-3_. These *bla*_KPC-3_-positive isolates belonged to four sequence types (STs), including ST1076 (62.2%), ST463 (21.6%), ST646 (10.8%), and ST3393 (5.4%). To our knowledge, this is the first report of *bla*_KPC-3_ in *P. aeruginosa* ST463, ST646 and ST3393. All isolates exhibited extensive drug resistance, and 51.8% were resistant to ceftazidime-avibactam.

Phylogenetic analysis indicated that *bla*_KPC-3_ dissemination was driven by both clonal expansion and horizontal transmission. Comparative genomic analysis identified three kinds of *bla*_KPC-3_ -carrying plasmid. A transferable IncP-2 megaplasmid was widely distributed among ST1076, ST646, and ST3393 isolates, whereas non-transferable IncP-10 plasmids were primarily restricted to ST463. The genetic environments and plasmid backbones of *bla*_KPC-3_ were highly conserved and closely related to those of *bla*_KPC-2_ and its variants, suggesting evolution from pre-existing *bla*_KPC-2_-associated plasmids. Virulence analysis demonstrated marked heterogeneity across lineages.

ST463 isolates co-harbored *exoU* and *exoS*, exhibited enhanced biofilm formation and pyocyanin production, and caused significantly higher mortality in the *G. mellonella* infection model, indicating a hypervirulent phenotype.

**Conclusions:** The *bla*_KPC-3_ is becoming an increasingly important determinant of carbapenem resistance in *P. aeruginosa* in China. The IncP-2 megaplasmid and IncP-10 plasmid derived *bla*_KPC-3_ spread across multiple lineages. Continuous genomic surveillance and enhanced infection control measures are urgently needed to prevent its further prevalence in clinical settings.
