## Supplementary material for "High prevalence of KPC-3 in carbapenem-resistant *Pseudomonas aeruginosa* across multiple clonal lineages in China": Table S1-S4

### Sheet: Table S1
Table S1 Clinical characteristics of 27 patients with KPC-3-producing CRPA isolates
Patients No.	Strain	Age, y	sex	STs	Ward	Major diagnosis	Underlying conditions	Sample isolation date	Sample type	Therapy	Outcome
1	CRPA1	75	F	463	ICU1	Aspiration pneumonia	Hypertension	2023-04-21	Urine	MEM ,TZP, SCF	Delirious, discharge
2	CRPA2	45	F	463	Hepatobiliary and Pancreatic Surgery 2	Hepatic hemangioma	Hypertension,Systemic Lupus Erythematosus	2023-09-14	Puncture fluid	CXM, SCF	others,discharge
3	CRPA3	70	M	463	Neurosurgery	Hydrocephalus	Atrial fibrillation,Diabetes mellitus	2023-09-21	Urine	SCF	Death
4	CRPA4	72	M	463	Hepatobiliary and Pancreatic Surgery 2	pancreatic malignant tumor	Pleural effusion,Ascites,cholecystectomy,Diabetes mellitus	2023-10-08	pus	CFZ	Improve, discharge
5	CRPA5	45	F	463	Hepatobiliary and Pancreatic Surgery 2	Hepatic hemangioma	Hypertension,Systemic Lupus Erythematosus,Hypertension,peritoneal infection	2023-10-29	pus	SCF	others,discharge
6	CRPA8	46	M	646	ICU2	Intracerebral hemorrhage（ICH）	Hypertension	2023-01-03	blood	TZP, SCF, LZD	Delirious, discharge
7	CRPA9	75	M	646	ICU2	Chronic obstructive pulmonary disease with acute lower respiratory tract infection	Hypertension,Systemic Lupus Erythematosus	2023-01-21	sputum	SCF, TZP, MEM	others,discharge
8	CRPA10	76	M	646	ICU2	Severe pneumonia	Hypertension,Aspiration pneumonia,Pleural effusion,Cerebral edema	2023-01-03	blood	SCF, CRO, TGC	Death
9	CRPA11	97	M	646	ICU2	Dementia of Alzheimer's disease	Coronavirus disease 2019（COVID - 19）pneumonia,Liver dysfunction,Chronic bronchitis with emphysema,intestinal obstruction	2023-01-21	Urine	MEM, TZP	Death
10	CRPA13	94	F	1076	ICU1	Severe pneumonia	Coronavirus disease 2019（COVID - 19）pneumonia,Sepsis,Liver dysfunction	2023-01-31	sputum	SCF,CZA	Death
11	CRPA14	77	M	1076	EICU	Severe pneumonia	Hypertension,Atrial flutte,Complete right bundle branch block,Coronary atherosclerosis	2023-09-15	sputum	SCF, MEM, PB, CZA, TGC	Improve, being hospitalized
12	CRPA17	53	F	1076	ICU2	Severe pneumonia	Paraplegia, diabetes mellitus,Hypertension,Pleural effusion,Skin infection of the lower limb,Lacunar infarction	2023-03-23	sputum	TZP	Improve, being hospitalized
13	CRPA19	53	F	1076	ICU2	Severe pneumonia	Acute respiratory distress syndrome,Acute multiple hemorrhagic cerebral infarction,Hypertension,Hypoproteinemia	2023-03-26	sputum	TZP, MEM	Delirious, discharge
14	CRPA20	79	F	1076	ICU2	Severe pneumonia	Cerebral hemorrhage,Hypertension,Cardiac insufficiency	2023-01-03	sputum	SCF, IPM	Improve, discharge
15	CRPA21	89	M	1076	EICU	Severe pneumonia	Cerebral hemorrhage,Hypertension,Cardiac insufficiency	2023-05-10	blood	SCF, MEM, PB, LZD	Improve, discharge
16	CRPA22	49	M	1076	ICU2	Subarachnoid Hemorrhage	Coronavirus disease 2019（COVID - 19）pneumonia,Sepsis,Pleural effusion,Pulmonary embolism,diabetes mellitus	2023-05-29	sputum	TZP, MEM,CZA	Death
17	CRPA23	87	M	1076	ICU1	cerebral infarction	Coronavirus disease 2019（COVID - 19）pneumonia,Hypertension,Renal insufficiency,Coronary atherosclerotic heart disease	2023-06-21	sputum	CAZ	Death
18	CRPA24	49	M	1076	ICU2	Brainstem hemorrhage	Renal insufficiency,Hepatic insufficiency,Cardiac insufficiency,Aspiration pneumonia	2023-06-25	sputum	TZP	Death
19	CRPA25	48	M	1076	ICU2	Severe pneumonia	Aspiration pneumonia,Infection of abdominal wall soft tissue,Hepatic insufficiency,Renal insufficiency,Hypertension,diabetes mellitus	2023-07-13	sputum	TZP, MEM	Improve, being hospitalized
20	CRPA27	72	M	1076	ICU2	Severe pneumonia	Hypertension,Renal insufficiency,Aspiration pneumonia	2023-07-16	sputum	TZP	Death
21	CRPA28	73	M	1076	Neurosurgery	Hydrocephalus	malignant neoplasm,Hepatic insufficiency,Renal insufficiency	2023-07-17	sputum	SCF	Death
22	CRPA29	58	F	1076	ICU2	Type A Aortic Dissection	Coronary atherosclerotic heart disease,Pulmonary emphysema,Renal insufficiency,Hypertension,Diabetes mellitus	2023-08-03	sputum	CMZ	Delirious, discharge
23	CRPA31	79	F	1076	ICU1	subarachnoid hemorrhage	Pulmonary infection	2023-08-29	sputum	CMZ, SCF, TZP	Cured, discharged
24	CRPA32	68	M	1076	ICU2	lung cancer	Hypertension,Acute Renal Failure,Acute Heart Failure,Hepatic Insufficiency,Pleural Effusion	2023-09-04	sputum	CXM, SCF	Improve, discharge
25	CRPA34	79	M	1076	ICU2	Severe pneumonia	Aspiration pneumonia,Cardiac insufficiency,Hepatic insufficiency	2023-09-06	blood	TZP, MEM	Delirious, discharge
26	CRPA6	75	F	1076	ICU2	Severe pneumonia	Hypertension,Aspiration pneumonia,Cardiac insufficiency,diabetes mellitus,Hepatic insufficiency	2023-09-12	blood	TZP, MEM	Delirious, discharge
27	CRPA35	73	M	3393	ICU2	Renal insufficiency	Hypertension,Chronic obstructive pulmonary disease	2023-10-29	sputum	TZP	Delirious, discharge
28	CRPA36	69	M	3393	ICU2	Chronic Lymphocytic Leukemia	Coronary atherosclerotic heart disease,Hypertension,Hepatic insufficiency,Cerebral infarction	2023-12-03	sputum	TZP, IPM	Delirious, discharge
29	CRPA37	67	F	1076	ICU1	Liver abscess	Severe pneumonia,Sepsis,Hypertension,Type 2 diabetes mellitus	2023-04-29	sputum	TZP	Death
30	CRPA38	77	M	1076	Respiratory Department	Pneumonia	Pleural effusion,Pulmonary emphysema,Hypertension,	2023-05-02	Puncture fluid	TZP, MEM	Improve, discharge
31	CRPA39	77	M	1076	ICU2	Severe pneumonia	Coronavirus disease 2019（COVID - 19）pneumonia,Hypertension,diabetes mellitus	2023-05-25	sputum	TZP,CAZ	Death
32	CRPA40	59	M	1076	Neurosurgery	Ruptured anterior communicating artery aneurysm with subarachnoid hemorrhage	Pulmonary infection,pleural effusion,Liver dysfunction,Sepsis	2023-08-04	sputum	TZP,LZD,MEM	Improve, discharge
33	CRPA41	93	M	1076	ICU1	Severe pneumonia	Coronavirus disease 2019（COVID - 19）pneumonia,Sepsis,Alzheimer's disease	2023-03-05	sputum	SCF	Death
34	CRPA42	94	M	463	Geriatrics Department	Pulmonary infection	Vascular dementia,Coronary atherosclerotic heart disease,hypertension	2023-12-24	Puncture fluid	CZA,Omadacycline	Death
35	CRPA43	21	M	463	Hand and Foot Surgery Department	Hemorrhagic shock	Traumatic rupture of spleen,Open fracture of left patella	2023-12-27	pus	CFZ	Improve, discharge
36	CRPA44	24	F	463	Hand and Foot Surgery Department	Hemorrhagic shock	Hepatic insufficiency,Osteomyelitis of left tibia	2024-01-05	pus	LEV,PB	Improve, discharge
37	CRPA45	66	M	1076	ICU1	Severe pneumonia	Sepsis, malignant neoplasm of esophagus,Diabetes mellitus, Hypertension	2024-01-12	sputum	TZP,PB	others,discharge

### Sheet: Table S2
Table S2 MIC of 27 blaKPC-3-positive CRPA isolates to commonly used antibiotics
Isolates	STs	MIC (μg/ml)
		CFZ	CXM	CAZ	FEP	MEM	IPM	ATM	TOB	AMK	CIP	LEV	TZP	SCF	AMC	CZA
CRPA1	463	>16,R	>16,R	>64,R	>64,R	>16,R	>16,R	>32,R	≤1,S	4,S	>4,R	>8,R	>128/4,R	>32/8,R	>32/16,R	64,R
CRPA2	463	>16,R	>16,R	32,R	>64,R	>16,R	>16,R	>32,R	>8,R	≤2,S	>4,R	>8,R	>128/4,R	>32/8,R	>32/16,R	32,R
CRPA3	463	>16,R	>16,R	>64,R	>64,R	>16,R	>16,R	>32,R	≤1,S	4,S	>4,R	>8,R	>128/4,R	>32/8,R	>32/16,R	64,R
CRPA4	463	>16,R	>16,R	>64,R	>64,R	>16,R	>16,R	>32,R	≤1,S	8,S	>4,R	>8,R	>128/4,R	>32/8,R	>32/16,R	32,R
CRPA5	463	>16,R	>16,R	>64,R	>64,R	>16,R	>16,R	>32,R	>8,R	≤2,S	>4,R	>8,R	>128/4,R	>32/8,R	>32/16,R	64,R
CRPA8	646	>16,R	>16,R	>64,R	>64,R	>16,R	>16,R	>32,R	≤1,S	4,S	0.5,S	1,S	>128/4,R	>32/8,R	>32/16,R	8,S
CRPA9	646	>16,R	>16,R	>64,R	>64,R	>16,R	>16,R	>32,R	≤1,S	≤2,S	0.25,S	1,S	>128/4,R	>32/8,R	>32/16,R	16,R
CRPA10	646	>16,R	>16,R	>64,R	>64,R	>16,R	>16,R	>32,R	≤1,S	≤2,S	0.25,S	1,S	>128/4,R	>32/8,R	>32/16,R	8,S
CRPA11	646	>16,R	>16,R	>64,R	>64,R	>16,R	>16,R	>32,R	≤1,S	≤2,S	0.5,S	1,S	>128/4,R	>32/8,R	>32/16,R	16,R
CRPA13	1076	>16,R	>16,R	>64,R	>64,R	>16,R	>16,R	>32,R	≤1,S	8,S	2,R	>8,R	>128/4,R	>32/8,R	>32/16,R	8,S
CRPA14	1076	>16,R	>16,R	>64,R	>64,R	>16,R	>16,R	>32,R	2,S	4,S	>4,R	>8,R	>128/4,R	>32/8,R	>32/16,R	8,S
CRPA17	1076	>16,R	>16,R	>64,R	>64,R	>16,R	>16,R	>32,R	≤1,S	8,S	2,R	>8,R	>128/4,R	>32/8,R	>32/16,R	16,R
CRPA19	1076	>16,R	>16,R	>64,R	>64,R	>16,R	>16,R	>32,R	≤1,S	8,S	2,R	>8,R	>128/4,R	>32/8,R	>32/16,R	16,R
CRPA20	1076	>16,R	>16,R	>64,R	>64,R	>16,R	>16,R	>32,R	≤1,S	4,S	2,R	>8,R	>128/4,R	>32/8,R	>32/16,R	8,S
CRPA21	1076	>16,R	>16,R	>64,R	>64,R	>16,R	>16,R	>32,R	≤1,S	4,S	2,R	>8,R	>128/4,R	>32/8,R	>32/16,R	8,S
CRPA22	1076	>16,R	>16,R	>64,R	>64,R	>16,R	>16,R	>32,R	≤1,S	8,S	2,R	>8,R	>128/4,R	>32/8,R	>32/16,R	16,R
CRPA23	1076	>16,R	>16,R	>64,R	>64,R	>16,R	>16,R	>32,R	≤1,S	8,S	0.25,S	0.5,S	>128/4,R	>32/8,R	>32/16,R	2S
CRPA24	1076	>16,R	>16,R	>64,R	>64,R	>16,R	>16,R	>32,R	≤1,S	8,S	>4,R	>8,R	>128/4,R	>32/8,R	>32/16,R	16,R
CRPA25	1076	>16,R	>16,R	>64,R	>64,R	>16,R	>16,R	>32,R	≤1,S	8,S	>4,R	>8,R	>128/4,R	>32/8,R	>32/16,R	16,R
CRPA27	1076	>16,R	>16,R	>64,R	>64,R	>16,R	>16,R	>32,R	≤1,S	8,S	>4,R	>8,R	>128/4,R	>32/8,R	>32/16,R	8,S
CRPA28	1076	>16,R	>16,R	>64,R	>64,R	>16,R	>16,R	>32,R	≤1,S	≤2,S	0.25,S	1,S	>128/4,R	>32/8,R	>32/16,R	8,S
CRPA29	1076	>16,R	>16,R	>64,R	>64,R	>16,R	>16,R	>32,R	≤1,S	8,S	2,R	4,R	>128/4,R	>32/8,R	>32/16,R	2,S
CRPA31	1076	>16,R	>16,R	>64,R	>64,R	>16,R	>16,R	>32,R	≤1,S	8,S	2,R	4,R	>128/4,R	>32/8,R	>32/16,R	2,S
CRPA32	1076	>16,R	>16,R	>64,R	>64,R	>16,R	>16,R	>32,R	≤1,S	4,S	1,I	4,R	>128/4,R	>32/8,R	>32/16,R	4,S
CRPA34	1076	>16,R	>16,R	>64,R	>64,R	>16,R	>16,R	>32,R	≤1,S	8,S	2,R	>8,R	>128/4,R	>32/8,R	>32/16,R	16R
CRPA35	3393	>16,R	>16,R	>64,R	>64,R	>16,R	>16,R	>32,R	≤1,S	≤2,S	0.25,S	1,S	>128/4,R	>32/8,R	>32/16,R	8S
CRPA36	3393	>16,R	>16,R	>64,R	>64,R	>16,R	>16,R	>32,R	≤1,S	4,S	0.5,S	1,S	>128/4,R	>32/8,R	>32/16,R	16R

### Sheet: Table S3
Table S3 Genomic characteristics of Pseudomonas aeruginosa
Isolate	ST	Molecule	Size (bp)	GC%	ORF	Plasmid type	Resistance genes
CRPA8	ST646	chromosome	6409329	66.38	5991	/
		pCRPA8-1	394987	56.57	429	pSRPA1308-like, IncP2	blaKPC-3
CRPA36	ST3393	chromosome	6520702	66.3	6136	/
		pCRPA36-1	53269	58.83	69	/
		pCRPA36-2	394987	56.57	429	pSRPA1308-like, IncP2	blaKPC-3
CRPA34	ST1076	chromosome	6599152	66.15	6241	/
		pCRPA34-1	75165	59.66	82	pSRPA1308-1-like, IncP10	blaKPC-3
		pCRPA34-2	53269	58.83	66	/
		pCRPA34-3	3014	60.72	3	/
		pCRPA34-4	2953	64.75	3	/
CRPA5	ST463	chromosome	7000888	65.83	6564	/
		pCRPA5-1	39751	58.59	46	pSRRSH2790-KPC-like, IncP10	blaKPC-3

### Sheet: Table S4
Table S4 Genomic characteristics of plasmids related to the blaKPC-3-carrying plasmid pCRPA5-1
Description	Species	Max Score	Total Score	Query Cover	E value	Per. ident	Acc. Len	Accession	year of isolation	Source	Country	Carbapenemases
Pseudomonas aeruginosa isolate P23 plasmid pP23-KPC	P. aeruginosa	61045	1.292e+05	1	0	99.98	40937	CP065418.1	2019		China	KPC-2
Pseudomonas aeruginosa strain ZYPA54 plasmid pKPC33-ZYPA54	P. aeruginosa	40841	1.293e+05	1	0	100	41104	OK105106.1	/		China	KPC-33
Pseudomonas aeruginosa plasmid unnamed	P. aeruginosa	40841	1.124e+05	0.94	0	100	37007	OL468011.1	/	sputum	China	KPC-33
Pseudomonas aeruginosa strain ZYPA plasmid pZYPA01	P. aeruginosa	40841	1.293e+05	1	0	100	41104	MZ050803.1	/	Blood	China	KPC-2
Pseudomonas aeruginosa strain R20-48 plasmid pR20-48	P. aeruginosa	40841	1.292e+05	1	0	100	41068	CP138392.1	/	/	China	KPC-2
Pseudomonas aeruginosa strain PA30 plasmid pPA30_2	P. aeruginosa	40841	1.529e+05	1	0	100	49370	CP104872.1	2021	catheter	China	KPC-2
Pseudomonas aeruginosa strain AS01 plasmid unnamed	P. aeruginosa	40841	1.292e+05	1	0	100	41101	CP187733.1	2019	bronchoalveolar lavage fluid	China	KPC-2
Pseudomonas aeruginosa strain PA2207 plasmid unnamed	P. aeruginosa	40813	1.368e+05	1	0	99.98	41938	CP080290.1	2021	feces	China	KPC-90
Pseudomonas aeruginosa strain SRMPA1728 plasmid pSRMPA1728	P. aeruginosa	40752	1.291e+05	1	0	99.93	41102	CP192439.1	2024	clinical	China	KPC-33
Pseudomonas aeruginosa strain AS02 plasmid unnamed	P. aeruginosa	40751	1.291e+05	1	0	99.94	41087	CP187731.1	2023	induction resistance experiments	China	NA
Pseudomonas aeruginosa strain ZY94 plasmid p94	P. aeruginosa	40701	1.246e+05	0.94	0	99.97	38558	CP125362.1	2021	sputum	China	KPC-2
Pseudomonas aeruginosa strain R13-28 plasmid pR13-28	P. aeruginosa	37702	1.072e+05	1	0	100	62584	CP138390.1	/	/	China	KPC-2
Pseudomonas aeruginosa strain TL3773 plasmid unnamed	P. aeruginosa	37251	1.292e+05	1	0	100	41101	CP080012.1	2018	blood	China	KPC-2
Pseudomonas aeruginosa strain PA328 plasmid pPA328-2	P. aeruginosa	34308	1.352e+05	1	0	99.71	41668	CP185404.1	2023	ascites	China	KPC-2
Pseudomonas aeruginosa strain QZPH16 plasmid pQZPH16-KPC	P. aeruginosa	33647	1.330e+05	0.93	0	100	64631	CP078005.1	2017	/	China	KPC-2
Pseudomonas aeruginosa plasmid YLH6_p3	P. aeruginosa	33647	1.508e+05	1	0	100	49162	MK882885.1	/	pleural effusion	China	KPC-2
Pseudomonas aeruginosa strain SRRSH1002 plasmid pSRRSH1002-KPC	P. aeruginosa	33647	1.529e+05	1	0	100	49370	CP064398.1	2018	/	China	KPC-2
Pseudomonas aeruginosa strain SRRSH1408 plasmid pSRRSH1408-KPC	P. aeruginosa	33647	1.431e+05	1	0	100	44426	CP064396.1	2018	/	China	KPC-2
Pseudomonas aeruginosa strain QZPH21 plasmid pQZPH21-KPC	P. aeruginosa	33294	1.061e+05	0.93	0	99.64	58802	CP078003.1	2017	/	China	KPC-2
Pseudomonas aeruginosa strain U1121 plasmid pU1121	P. aeruginosa	33279	1.370e+05	1	0	99.78	48248	ON614169.1	2017		China	KPC-2
Pseudomonas aeruginosa strain 1011 plasmid p1011-KPC2	P. aeruginosa	28033	99372	1	0	99.1	62793	MH734334.1	/	sputum	China	KPC-2
Pseudomonas aeruginosa strain SRRSH1120 plasmid pSRRSH1120-KPC	P. aeruginosa	26086	95851	0.95	0	99.72	106679	CP078000.1	2018	/	China	KPC-2
Pseudomonas aeruginosa strain SRRSH2790 plasmid pSRRSH2790-KPC	P. aeruginosa	26086	1.132e+05	0.99	0	99.72	62848	CP077995.1	2017	/	China	KPC-2
Pseudomonas aeruginosa strain FYJ1052 plasmid pFYJ1052	P. aeruginosa	23774	1.368e+05	1	0	100	41929	PP712857.1	2019	sputum	China	KPC-2
